# A developmentally programmed splicing failure attenuates the DNA damage response during mammalian zygotic genome activation

**DOI:** 10.1101/2020.11.25.397794

**Authors:** Christopher D. R. Wyatt, Barbara Pernaute, André Gohr, Marta Miret-Cuesta, Lucia Goyeneche, Quirze Rovira, Ozren Bogdanovic, Sophie Bonnal, Manuel Irimia

## Abstract

The transition from maternal to embryonic transcriptional control is a crucial step in embryogenesis. However, how alternative splicing is regulated during this process and how it contributes to early development is unknown. Using transcriptomic data from pre-implantation stages of human, mouse and cow, we show that the stage of zygotic genome activation (ZGA) exhibits the highest levels of exon skipping diversity reported for any cell or tissue type. Interestingly, much of this exon skipping is temporary, leads to disruptive non-canonical isoforms, and occurs in genes enriched for DNA damage response in the three species. We identified two core spliceosomal components, *Snrpb* and *Snrpd2*, as regulators of these patterns. These genes have low maternal expression at the time of ZGA and increase sharply thereafter. Consistently, microinjection of *Snrpb/d2* mRNA into mouse zygotes reduces the levels of temporary exon skipping at ZGA, and leads to an increase in etoposide-induced DNA damage response. Altogether, our results suggest that mammalian embryos undergo an evolutionarily conserved and developmentally programmed specific splicing failure at the time of genome activation that attenuates cellular responses to DNA damage at these early stages.
