## Supplementary Tables for "A developmentally programmed splicing failure attenuates the DNA damage response during mammalian zygotic genome activation": Supplementary_Table6.xlsx

### Sheet: Supplementary Table 6
GeneID_Hsa	GeneName	R-P_Dw	pval-P_Dw	R-P_Up	pval-P_Up	Geo_Mean		GeneID_Mmu	GeneName	R-P_Dw	pval-P_Dw	R-P_Up	pval-P_Up	Geo_Mean
ENSG00000125835	Snrpb	-0.903874	3.39973e-09	0.618378	0.0016604	-5.62417		ENSMUSG00000027404	Snrpb	-0.645191	0.0015872	0.497258	0.0218204	-2.23025
ENSG00000161547	Srsf2	-0.905995	2.71556e-09	0.497081	0.0158164	-5.18352		ENSMUSG00000034120	Srsf2	-0.782207	2.79718e-05	0.766337	5.10111e-05	-4.42281
ENSG00000181817	Lsm10	-0.8727	5.63222e-08	0.467285	0.0245651	-4.4295		ENSMUSG00000050188	Lsm10	0.86285	4.83196e-07	-0.821338	5.0215e-06	-5.80752
ENSG00000153914	Srek1	0.866907	8.75118e-08	-0.445516	0.0331303	-4.26885		ENSMUSG00000032621	Srek1	0.10852	0.639616	-0.225252	0.326236	-0.340274
ENSG00000151923	Tial1	-0.812055	2.54035e-06	0.549884	0.00656231	-3.88902		ENSMUSG00000030846	Tial1	-0.82081	5.15297e-06	0.616074	0.00294241	-3.90962
ENSG00000011304	Ptbp1	-0.805853	3.46937e-06	0.398096	0.0599243	-3.34107		ENSMUSG00000006498	Ptbp1	-0.420443	0.0577257	0.364903	0.103853	-1.11111
ENSG00000173933	Rbm4	-0.768898	1.81277e-05	0.494258	0.0165169	-3.26186		ENSMUSG00000027620	Rbm39	-0.234077	0.307127	0.0464578	0.841506	-0.293813
ENSG00000116001	Tia1	-0.679367	0.000363711	0.64166	0.000966067	-3.22712		ENSMUSG00000071337	Tia1	-0.405317	0.0683322	0.279772	0.219341	-0.912127
ENSG00000168066	Sf1	-0.768416	1.84858e-05	0.477766	0.0211296	-3.20414		ENSMUSG00000024949	Sf1	-0.782605	2.75365e-05	0.725154	0.000199769	-4.12978
ENSG00000204392	Lsm2	-0.72934	7.86255e-05	0.552803	0.00622504	-3.15515		ENSMUSG00000007050	Lsm2	-0.735367	0.000145712	0.564899	0.00762586	-2.97711
ENSG00000204356	Rdbp	-0.789773	7.41289e-06	0.321672	0.134454	-3.00072		ENSMUSG00000024369	Rdbp	-0.637049	0.00189795	0.45004	0.0406497	-2.05633
ENSG00000163877	Snip1	-0.70135	0.000192505	0.523878	0.0102952	-2.85146		ENSMUSG00000050213	Snip1	-0.853519	8.69178e-07	0.856136	7.40255e-07	-6.09575
ENSG00000126254	Rbm42	-0.565984	0.00487615	0.671762	0.000447791	-2.83042		ENSMUSG00000036733	Rbm42	-0.880089	1.44653e-07	0.748142	9.62151e-05	-5.42822
ENSG00000096063	Srpk1	0.743657	4.76492e-05	-0.418107	0.0471036	-2.82445		ENSMUSG00000004865	Srpk1	0.909254	1.15208e-08	-0.747946	9.68501e-05	-5.97621
ENSG00000106245	Bud31	-0.778562	1.21247e-05	0.27679	0.20105	-2.80651		ENSMUSG00000038722	Bud31	-0.693129	0.000494831	0.78078	2.95834e-05	-3.91725
ENSG00000143368	Sf3b4	-0.725137	9.05495e-05	0.423443	0.0440752	-2.69946		ENSMUSG00000068856	Sf3b4	-0.547344	0.0102253	0.365005	0.103749	-1.48717
ENSG00000116560	Sfpq	-0.673915	0.000422443	0.527901	0.00962402	-2.69544		ENSMUSG00000028820	Sfpq	-0.550169	0.0097641	0.509536	0.0183031	-1.87392
ENSG00000104852	Snrnp70	-0.714576	0.000127726	0.412849	0.0502433	-2.59632		ENSMUSG00000063511	Snrnp70	-0.111018	0.631881	-0.0863584	0.709738	-0.174133
ENSG00000089280	Fus	-0.752745	3.40884e-05	0.2781	0.198839	-2.58445		ENSMUSG00000030795	Fus	-0.86393	4.50207e-07	0.685751	0.000600273	-4.78412
ENSG00000111786	Srsf9	-0.715831	0.000122708	0.401831	0.057348	-2.5763		ENSMUSG00000029538	Srsf9	-0.38452	0.0852353	0.366179	0.102559	-1.0292
ENSG00000160201	U2af1	-0.717271	0.000117159	0.387957	0.0673662	-2.55139		ENSMUSG00000061613	U2af1	-0.652058	0.00135958	0.717401	0.000251574	-3.23296
ENSG00000143889	Hnrpll	-0.689051	0.000276646	0.445768	0.0330194	-2.51965		ENSMUSG00000024095	Hnrpll	-0.62335	0.00253608	0.419703	0.0582135	-1.91541
ENSG00000122566	Hnrnpa2b1	-0.675424	0.000405416	0.450411	0.031024	-2.4502		ENSMUSG00000004980	Hnrnpa2b1	-0.695333	0.000466595	0.701676	0.000392855	-3.36841
ENSG00000124562	Snrpc	-0.612672	0.00188407	0.540176	0.00779556	-2.41653		ENSMUSG00000024217	Snrpc	-0.901398	2.45678e-08	0.839096	1.9991e-06	-6.6544
ENSG00000134186	Prpf38b	0.682254	0.00033557	-0.410642	0.0516083	-2.38075		ENSMUSG00000027881	Prpf38b	-0.424891	0.0548593	0.246245	0.281919	-0.905313
ENSG00000122692	Smu1	-0.654145	0.000709348	0.447387	0.0323121	-2.31989		ENSMUSG00000028409	Smu1	0.0736625	0.750997	-0.152366	0.509676	-0.208534
ENSG00000197451	Hnrnpab	-0.705379	0.000170283	0.313352	0.145409	-2.30312		ENSMUSG00000020358	Hnrnpab	-0.939587	2.72405e-10	0.854738	8.06873e-07	-7.82899
ENSG00000134597	Rbmx2	0.685767	0.000303889	-0.358402	0.0930936	-2.27418		ENSMUSG00000031107	Rbmx2	-0.593935	0.00452789	0.615513	0.00297591	-2.43524
ENSG00000164985	Psip1	0.66414	0.000548389	-0.399157	0.0591833	-2.24436		ENSMUSG00000028484	Psip1	0.206466	0.369216	0.0776168	0.73807	-0.282311
ENSG00000007392	Luc7l	-0.684079	0.000318775	0.341507	0.110745	-2.2261		ENSMUSG00000020863	Luc7l3	-0.672056	0.00084719	0.492247	0.0234023	-2.35138
ENSG00000125970	Raly	-0.537987	0.00809867	0.542722	0.00745499	-2.10957		ENSMUSG00000027593	Raly	0.0653124	0.778502	-0.0227675	0.921966	-0.0720128
ENSG00000175467	Sart1	-0.42254	0.0445769	0.597022	0.00263303	-1.96522		ENSMUSG00000039148	Sart1	-0.384529	0.0852277	0.146952	0.525007	-0.674627
ENSG00000117360	Prpf3	-0.668432	0.000489585	0.244926	0.260005	-1.9476		ENSMUSG00000015748	Prpf3	-0.514319	0.0170629	0.397574	0.0743008	-1.44848
ENSG00000173914	Rbm4b	0.555928	0.00588002	-0.463501	0.0259099	-1.90858		ENSMUSG00000033760	Rbm4b	-0.443147	0.0442217	0.530053	0.0134522	-1.61279
ENSG00000183431	Sf3a3	0.571658	0.00437597	-0.435479	0.0378037	-1.8907		ENSMUSG00000028902	Sf3a3	0.284041	0.212092	-0.343568	0.12729	-0.784341
ENSG00000119953	Smndc1	-0.461491	0.026648	0.541993	0.00755124	-1.84816		ENSMUSG00000025024	Smndc1	-0.591986	0.00469621	0.765371	5.28328e-05	-3.30267
ENSG00000107105	Elavl2	0.628292	0.00132535	-0.302551	0.160555	-1.83602		ENSMUSG00000008489	Elavl2	0.699551	0.000416353	-0.479968	0.0276664	-2.46929
ENSG00000089682	Rbm41	0.603031	0.00232018	-0.325786	0.129261	-1.7615		ENSMUSG00000031433	Rbm41	-0.346904	0.123397	0.170634	0.459595	-0.62316
ENSG00000174231	Prpf8	-0.534005	0.00867502	0.43991	0.0356805	-1.75465		ENSMUSG00000020850	Prpf8	-0.211806	0.356684	0.0626388	0.787364	-0.27577
ENSG00000088247	Khsrp	-0.5869	0.00324066	0.347845	0.103857	-1.73646		ENSMUSG00000007670	Khsrp	-0.46878	0.0320664	0.391195	0.079504	-1.29678
ENSG00000121774	Khdrbs1	-0.663097	0.000563563	0.105845	0.630757	-1.7246		ENSMUSG00000028790	Khdrbs1	-0.872153	2.57498e-07	0.825336	4.11779e-06	-5.98728
ENSG00000239306	Rbm14	-0.584558	0.00339692	0.34214	0.110042	-1.71368		ENSMUSG00000006456	Rbm14	0.101767	0.660703	-0.0627692	0.786931	-0.142029
ENSG00000162437	Raver2	0.591378	0.00295866	-0.321405	0.134796	-1.69961		ENSMUSG00000035275	Raver2	0.657013	0.00121303	-0.550617	0.00969246	-2.46485
ENSG00000139910	Nova1	0.542959	0.00742383	-0.398285	0.0597919	-1.67636		ENSMUSG00000030411	Nova2	-0.0926957	0.689424	-0.14999	0.516378	-0.224273
ENSG00000099995	Sf3a1	-0.614447	0.00181192	0.227692	0.296078	-1.63523		ENSMUSG00000002129	Sf3a1	0.266407	0.243081	-0.578003	0.0060624	-1.4158
ENSG00000075856	Sart3	0.543056	0.00741121	-0.375283	0.0776351	-1.62003		ENSMUSG00000018974	Sart3	0.775421	3.63782e-05	-0.751661	8.5459e-05	-4.2537
ENSG00000130332	Lsm7	-0.274006	0.205805	0.593745	0.00281817	-1.61829		ENSMUSG00000059278	Lsmd1	-0.625471	0.00242692	0.447101	0.0421441	-1.9951
ENSG00000134884	Arglu1	-0.625341	0.00141843	0.111392	0.612852	-1.53042		ENSMUSG00000040459	Arglu1	-0.942498	1.72365e-10	0.828955	3.42613e-06	-7.61437
ENSG00000125743	Snrpbd2	-0.452678	0.0300853	0.451427	0.0306002	-1.51796		ENSMUSG00000040824	Snrpbd2	-0.839926	1.90974e-06	0.693119	0.00049497	-4.51222
ENSG00000125870	Snrpb2	-0.598855	0.00253405	0.183174	0.402819	-1.49554		ENSMUSG00000008333	Snrpb2	0.868381	3.34245e-07	-0.796763	1.54159e-05	-5.64398
ENSG00000137656	Bud13	0.570623	0.00446392	-0.258252	0.234133	-1.49041		ENSMUSG00000032077	Bud13	-0.561012	0.00814857	0.602945	0.00381355	-2.25379
ENSG00000205937	Rnps1	-0.609426	0.00202239	0.142054	0.517912	-1.48994		ENSMUSG00000034681	Rnps1	0.441787	0.0449544	-0.599004	0.00411348	-1.86651
ENSG00000115875	Srsf7	-0.56131	0.00532329	0.278997	0.197334	-1.48931		ENSMUSG00000024097	Srsf7	-0.667289	0.000951283	0.656148	0.00123759	-2.96456
ENSG00000165630	Prpf18	-0.575978	0.00402474	0.242992	0.263905	-1.48691		ENSMUSG00000039449	Prpf18	0.447808	0.041781	-0.529839	0.0134967	-1.6244
ENSG00000196504	Prpf40a	0.391861	0.0644219	-0.492148	0.0170567	-1.47954		ENSMUSG00000061136	Prpf40a	-0.793601	1.76154e-05	0.663765	0.00103504	-3.86958
ENSG00000115524	Sf3b1	0.396056	0.0613686	-0.462837	0.0261519	-1.39728		ENSMUSG00000025982	Sf3b1	-0.883561	1.10974e-07	0.711108	0.000301725	-5.23758
ENSG00000150316	Cwc15	-0.395972	0.0614284	0.453489	0.029755	-1.36904		ENSMUSG00000004096	Cwc15	-0.681941	0.00066184	0.844153	1.50705e-06	-4.50056
ENSG00000139218	Scaf11	0.452433	0.0301855	-0.394341	0.062603	-1.3618		ENSMUSG00000033228	Scaf11	-0.673136	0.000825006	0.484933	0.0258738	-2.33534
ENSG00000161981	Snrnp25	-0.475251	0.0219161	0.345114	0.106786	-1.31536		ENSMUSG00000040767	Snrnp25	-0.787351	2.27794e-05	0.790488	2.00436e-05	-4.67024
ENSG00000152332	Uhmk1	-0.495795	0.0161326	0.3117	0.147657	-1.31152		ENSMUSG00000026667	Uhmk1	0.167845	0.467074	-0.163909	0.477732	-0.325715
ENSG00000167088	Snrpd1	-0.385566	0.0692198	0.43676	0.0371798	-1.29473		ENSMUSG00000002477	Snrpd1	-0.240192	0.294292	0.0159275	0.945369	-0.27781
ENSG00000162385	Magoh	-0.459719	0.0273127	0.350636	0.100927	-1.27981		ENSMUSG00000027763	Mbnl1	0.371296	0.0974872	-0.226063	0.324451	-0.749952
ENSG00000104413	Esrp1	0.519952	0.0109868	-0.240049	0.269912	-1.26395		ENSMUSG00000040728	Esrp1	0.959276	6.94355e-12	-0.828982	3.42142e-06	-8.31211
ENSG00000156304	Scaf4	-0.494803	0.0163797	0.262678	0.225929	-1.21586		ENSMUSG00000022983	Scaf4	-0.805686	1.04467e-05	0.705701	0.000351437	-4.21759
ENSG00000168566	Snrnp48	0.518193	0.0113089	-0.213694	0.327549	-1.21565		ENSMUSG00000021431	Snrnp48	-0.583673	0.00547345	0.495488	0.022369	-1.95605
ENSG00000116754	Srsf11	0.322855	0.132945	-0.453204	0.0298705	-1.20054		ENSMUSG00000055436	Srsf11	-0.699764	0.000413946	0.546997	0.0102833	-2.68546
ENSG00000090097	Pcbp4	-0.499391	0.0152617	0.237093	0.276033	-1.18772		ENSMUSG00000023495	Pcbp4	-0.307182	0.175574	0.141418	0.540894	-0.511214
ENSG00000213079	Scaf8	0.330206	0.123844	-0.435303	0.03789	-1.1643		ENSMUSG00000046201	Scaf8	0.920906	3.27089e-09	-0.827209	3.74607e-06	-6.95588
ENSG00000136527	Tra2b	-0.526307	0.00988545	0.153485	0.484428	-1.15989		ENSMUSG00000022858	Tra2b	-0.850586	1.03678e-06	0.734319	0.000150602	-4.90324
ENSG00000196361	Elavl3	-0.450238	0.0310963	0.306261	0.155233	-1.15815		ENSMUSG00000003410	Elavl3	0.696547	0.00045163	-0.668636	0.000920822	-3.19052
ENSG00000126461	Scaf1	-0.533699	0.00872068	0.120854	0.582805	-1.14696		ENSMUSG00000038406	Scaf1	0.530336	0.0133934	-0.555889	0.00888213	-1.9623
ENSG00000124380	Snrnp27	-0.529006	0.00944609	0.129913	0.554648	-1.14037		ENSMUSG00000001158	Snrnp27	0.87686	1.83781e-07	-0.805439	1.05628e-05	-5.85596
ENSG00000106344	Rbm28	-0.510137	0.0128845	0.160999	0.463026	-1.11216		ENSMUSG00000024491	Rbm27	-0.426738	0.0537023	0.305074	0.178709	-1.00893
ENSG00000119446	Rbm18	-0.246047	0.25776	0.470179	0.0235745	-1.10817		ENSMUSG00000026889	Rbm18	0.95529	1.65989e-11	-0.887644	8.03704e-08	-8.93741
ENSG00000183570	Pcbp3	0.397617	0.060261	-0.335923	0.117085	-1.07573		ENSMUSG00000001120	Pcbp3	0.796078	1.58713e-05	-0.715974	0.00026227	-4.19032
ENSG00000153250	Rbms1	-0.488495	0.0180251	0.17358	0.428315	-1.05618		ENSMUSG00000026970	Rbms1	-0.280004	0.218943	0.244781	0.284883	-0.602501
ENSG00000110844	Prpf40b	0.371013	0.081348	-0.348219	0.103462	-1.03744		ENSMUSG00000023007	Prpf40b	0.386032	0.0839113	-0.384599	0.0851658	-1.07296
ENSG00000021776	Aqr	-0.455052	0.0291263	0.210125	0.335885	-1.00476		ENSMUSG00000040383	Aqr	-0.618701	0.00278984	0.513787	0.0171975	-2.15948
ENSG00000005007	Upf1	-0.361199	0.0903859	0.337124	0.115699	-0.990284		ENSMUSG00000058301	Upf1	0.679519	0.000703703	-0.751452	8.60653e-05	-3.60889
ENSG00000100028	Snrpd3	-0.264322	0.22293	0.408515	0.0529515	-0.963977		ENSMUSG00000020180	Snrpd3	0.893514	4.94281e-08	-0.809882	8.64025e-06	-6.18475
ENSG00000066044	Elavl1	0.41524	0.0487961	-0.252736	0.244629	-0.961554		ENSMUSG00000040028	Elavl1	0.824225	4.35346e-06	-0.753426	8.04664e-05	-4.72778
ENSG00000048740	Celf2	0.367679	0.084339	-0.309509	0.150677	-0.947962		ENSMUSG00000002107	Celf2	0.74263	0.000115419	-0.610302	0.00330231	-3.20945
ENSG00000104824	Hnrnpl	-0.477135	0.0213247	0.0709815	0.747576	-0.898731		ENSMUSG00000015165	Hnrnpl	-0.664934	0.00100657	0.487806	0.0248794	-2.30066
ENSG00000132463	Grsf1	-0.407188	0.0538027	0.227156	0.297247	-0.89804		ENSMUSG00000044221	Grsf1	-0.544006	0.0107932	0.449137	0.0411044	-1.67648
ENSG00000134748	Prpf38a	-0.48055	0.0202852	0.0324811	0.883033	-0.873422		ENSMUSG00000063800	Prpf38a	-0.820226	5.30182e-06	0.696251	0.000455232	-4.30867
ENSG00000092199	Hnrnpc	-0.473044	0.0226259	0.0501185	0.820348	-0.865698		ENSMUSG00000060373	Hnrnpc	-0.918047	4.53137e-09	0.783086	2.70184e-05	-6.45606
ENSG00000132819	Rbm38	-0.362395	0.0892464	0.263836	0.223814	-0.849761		ENSMUSG00000033931	Rbm34	-0.789544	2.08349e-05	0.766679	5.03798e-05	-4.48948
ENSG00000175324	Lsm1	-0.345226	0.106665	0.285118	0.187271	-0.849754		ENSMUSG00000037296	Lsm1	0.893916	4.77642e-08	-0.706239	0.000346193	-5.39079
ENSG00000029363	Bclaf1	0.262083	0.22702	-0.35931	0.0922083	-0.839583		ENSMUSG00000037608	Bclaf1	-0.908206	1.27947e-08	0.772876	4.00533e-05	-6.14517
ENSG00000060688	Snrnp40	-0.471317	0.0231937	0.0262467	0.905374	-0.8389		ENSMUSG00000074088	Snrnp40	0.342727	0.128286	-0.376088	0.0929074	-0.961885
ENSG00000078328	Rbfox1	0.351398	0.100138	-0.267721	0.216815	-0.831656		ENSMUSG00000008658	Rbfox1	0.532112	0.0130294	-0.470979	0.0311607	-1.69573
ENSG00000197111	Pcbp2	-0.375277	0.0776403	0.227968	0.295476	-0.819695		ENSMUSG00000056851	Pcbp2	0.000571881	0.998037	-0.0727576	0.753964	-0.0617513
ENSG00000139793	Mbnl2	0.410543	0.0516705	-0.15159	0.489901	-0.798325		ENSMUSG00000036109	Mbnl3	-0.402972	0.0700999	0.386066	0.0838813	-1.11531
ENSG00000003756	Rbm5	-0.450961	0.0307939	-0.0461642	0.834323	-0.795101		ENSMUSG00000032580	Rbm5	-0.728436	0.000180778	0.732702	0.00015843	-3.77151
ENSG00000104897	Sf3a2	-0.312999	0.145888	0.289526	0.180246	-0.790058		ENSMUSG00000020211	Sf3a2	0.655751	0.00124902	-0.694443	0.000477824	-3.11208
ENSG00000091009	Rbm27	0.27676	0.2011	-0.324362	0.131042	-0.789588		ENSMUSG00000022119	Rbm26	0.357857	0.111214	-0.405907	0.0678927	-1.06101
ENSG00000135486	Hnrnpa1	-0.439032	0.0360935	0.0484924	0.826089	-0.762772		ENSMUSG00000046434	Hnrnpa1	-0.391269	0.0794424	0.424979	0.054804	-1.18057
ENSG00000155636	Rbm45	0.0656566	0.765978	-0.419175	0.0464847	-0.724237		ENSMUSG00000042369	Rbm45	-0.254093	0.266368	0.465274	0.0335526	-1.0244
ENSG00000128534	Naa38	-0.118475	0.590299	0.395095	0.062058	-0.718065		ENSMUSG00000021047	Nova1	0.317735	0.160447	-0.259841	0.255328	-0.693785
ENSG00000163694	Rbm47	-0.17759	0.417555	0.35991	0.091626	-0.708634		ENSMUSG00000070780	Rbm47	-0.514257	0.0170786	0.43114	0.0510187	-1.52991
ENSG00000164167	Lsm6	-0.225043	0.301885	0.327431	0.127226	-0.707792		ENSMUSG00000035215	Lsm7	-0.0234811	0.919528	-0.0794272	0.732174	-0.0859103
ENSG00000169564	Pcbp1	-0.383984	0.0704669	0.132079	0.548008	-0.706614		ENSMUSG00000051695	Pcbp1	0.452037	0.0396584	-0.418853	0.0587772	-1.31623
ENSG00000131876	Snrpa1	-0.38019	0.073528	0.112855	0.608165	-0.674763		ENSMUSG00000030512	Snrpa1	-0.621056	0.00265878	0.724932	0.000201112	-3.13594
ENSG00000116350	Srsf4	-0.396966	0.0607206	-0.0737655	0.738006	-0.674302		ENSMUSG00000028911	Srsf4	0.277819	0.222712	-0.377167	0.0918976	-0.844477
ENSG00000112081	Srsf3	0.136955	0.533197	-0.358909	0.0925984	-0.653254		ENSMUSG00000071172	Srsf3	0.62102	0.00266073	-0.477936	0.0284277	-2.06063
ENSG00000136875	Prpf4	0.302971	0.159947	-0.21768	0.318391	-0.646532		ENSMUSG00000066148	Prpf4	-0.678683	0.000718675	0.511264	0.017847	-2.44595
ENSG00000162613	Fubp1	-0.00336458	0.987844	-0.407432	0.0536456	-0.637889		ENSMUSG00000028034	Fubp1	-0.757253	7.04996e-05	0.726297	0.000192965	-3.93317
ENSG00000154548	Srsf12	0.228975	0.293291	0.285724	0.186294	-0.631251		ENSMUSG00000054679	Srsf12	0.304363	0.179776	-0.295362	0.193646	-0.72913
ENSG00000166831	Rbpms2	-0.263558	0.224321	0.246535	0.256787	-0.619778		ENSMUSG00000032387	Rbpms2	0.67361	0.000815426	-0.658276	0.00117788	-3.00876
ENSG00000161082	Celf5	0.269072	0.214415	-0.229973	0.291133	-0.602326		ENSMUSG00000034818	Celf5	0.800161	1.33228e-05	-0.755201	7.57009e-05	-4.49815
ENSG00000131051	Rbm39	-0.372999	0.0796051	0.0595026	0.787399	-0.601432		ENSMUSG00000027510	Rbm38	0.687172	0.000578604	-0.577659	0.00609982	-2.72615
ENSG00000131773	Khdrbs3	-0.328332	0.126121	0.148637	0.498493	-0.600777		ENSMUSG00000022332	Khdrbs3	0.444841	0.0433221	-0.410256	0.0647195	-1.27613
ENSG00000164609	Slu7	0.183004	0.403264	-0.301852	0.161571	-0.593024		ENSMUSG00000020409	Slu7	-0.4041	0.0692452	0.223756	0.329547	-0.820846
ENSG00000170860	Lsm3	-0.309736	0.150362	0.168735	0.441514	-0.588959		ENSMUSG00000031848	Lsm4	-0.523009	0.0149833	0.266268	0.243335	-1.21909
ENSG00000117614	Syf2	0.275272	0.203634	-0.211082	0.333637	-0.583939		ENSMUSG00000028821	Syf2	0.49152	0.0236391	-0.486263	0.0254095	-1.61069
ENSG00000086589	Rbm22	-0.363458	0.088242	0.0619451	0.778879	-0.581428		ENSMUSG00000043639	Rbm20	0.853159	8.88355e-07	-0.815337	6.70337e-06	-5.61256
ENSG00000111605	Cpsf6	-0.377957	0.075376	-0.0107012	0.961349	-0.569943		ENSMUSG00000055531	Cpsf6	-0.909143	1.16503e-08	0.847583	1.23715e-06	-6.92062
ENSG00000152601	Mbnl1	0.266942	0.218207	-0.209663	0.336973	-0.566768		ENSMUSG00000022139	Mbnl2	0.0833213	0.719542	-0.178617	0.438538	-0.250468
ENSG00000163714	U2surp	0.228419	0.294495	-0.246472	0.256912	-0.560569		ENSMUSG00000032407	U2surp	0.133453	0.564141	0.0509085	0.826534	-0.165676
ENSG00000157110	Rbpms	0.206742	0.3439	-0.260359	0.230203	-0.550728		ENSMUSG00000031586	Rbpms	-0.0373838	0.872188	-0.0233334	0.920033	-0.0477933
ENSG00000101489	Celf4	0.349033	0.102602	-0.0505933	0.818673	-0.537866		ENSMUSG00000024268	Celf4	-0.218159	0.342099	0.212243	0.355671	-0.4574
ENSG00000183011	Lsmd1	-0.317501	0.13987	0.113478	0.606173	-0.53584		ENSMUSG00000024188	Luc7l	-0.650303	0.00141494	0.434434	0.0490792	-2.07918
ENSG00000138668	Hnrnpd	0.0762531	0.729487	-0.329791	0.124347	-0.521174		ENSMUSG00000000568	Hnrnpd	0.312658	0.167607	-0.134148	0.562096	-0.512949
ENSG00000184672	Ralyl	0.201574	0.35636	-0.238756	0.272579	-0.506309		ENSMUSG00000039717	Ralyl	0.0796397	0.731483	0.0782036	0.736157	-0.134413
ENSG00000101161	Prpf6	-0.0208932	0.924615	-0.346572	0.105216	-0.50598		ENSMUSG00000002455	Prpf6	0.916817	5.19459e-09	-0.893139	5.10295e-08	-7.78831
ENSG00000167281	Rbfox3	0.329901	0.124213	-0.0537143	0.807684	-0.499295		ENSMUSG00000025576	Rbfox3	0.21437	0.350755	-0.242269	0.290011	-0.496291
ENSG00000182944	Ewsr1	-0.338642	0.113966	0.0332265	0.880367	-0.499281		ENSMUSG00000009079	Ewsr1	-0.101224	0.66241	0.000455152	0.998438	-0.0897762
ENSG00000124193	Srsf6	0.0824253	0.708486	-0.315426	0.142621	-0.497743		ENSMUSG00000016921	Srsf6	-0.873153	2.39957e-07	0.684097	0.00062637	-4.91152
ENSG00000153944	Msi2	0.316209	0.141578	-0.08032	0.715627	-0.497159		ENSMUSG00000044155	Naa38	-0.501827	0.0204534	0.415734	0.0608832	-1.45237
ENSG00000099783	Hnrnpm	-0.338777	0.113813	-0.021963	0.920766	-0.48983		ENSMUSG00000059208	Hnrnpm	-0.878478	1.63143e-07	0.773147	3.96466e-05	-5.59461
ENSG00000112531	Qk	-0.228954	0.293336	0.197168	0.367189	-0.483872		ENSMUSG00000062078	Qk	0.311217	0.169679	-0.0906835	0.695853	-0.463927
ENSG00000076067	Rbms2	0.329212	0.125048	-0.0346403	0.875315	-0.480379		ENSMUSG00000040043	Rbms2	0.687069	0.000580149	-0.62472	0.0024651	-2.92231
ENSG00000140488	Celf6	0.152002	0.488711	-0.263628	0.224193	-0.480163		ENSMUSG00000032297	Celf6	0.280666	0.21781	-0.255109	0.264395	-0.619835
ENSG00000244462	Rbm12	-0.29912	0.165589	-0.0831715	0.70596	-0.466094		ENSMUSG00000089824	Rbm12	-0.42881	0.052426	0.388415	0.0818552	-1.1837
ENSG00000063244	U2af2	0.206104	0.345423	-0.196892	0.367875	-0.447974		ENSMUSG00000030435	U2af2	-0.452129	0.039613	0.314504	0.164979	-1.09237
ENSG00000130520	Lsm4	0.304488	0.15776	-0.0446362	0.839737	-0.438929		ENSMUSG00000091625	Lsm5	0.202852	0.37784	-0.232558	0.310367	-0.465409
ENSG00000100650	Srsf5	-0.0310399	0.888191	-0.309152	0.151173	-0.43601		ENSMUSG00000021134	Srsf5	-0.777163	3.40335e-05	0.860827	5.50721e-07	-5.36358
ENSG00000105323	Hnrnpul1	0.320153	0.136409	0.00104944	0.996208	-0.433403		ENSMUSG00000040725	Hnrnpul1	-0.116071	0.616349	0.0514179	0.824824	-0.146906
ENSG00000136450	Srsf1	-0.210965	0.333911	-0.175288	0.423713	-0.424649		ENSMUSG00000018379	Srsf1	-0.810329	8.46498e-06	0.882883	1.16941e-07	-6.0022
ENSG00000117569	Ptbp2	-0.277855	0.19925	-0.0813151	0.712249	-0.423985		ENSMUSG00000028134	Ptbp2	0.755664	7.44997e-05	-0.486991	0.0251583	-2.86358
ENSG00000139746	Rbm26	0.167793	0.444103	-0.216726	0.320568	-0.423298		ENSMUSG00000010608	Rbm25	-0.537114	0.0120472	0.210904	0.358783	-1.18214
ENSG00000164548	Tra2a	-0.0876601	0.690832	0.273663	0.206395	-0.422964		ENSMUSG00000029817	Tra2a	-0.828756	3.46129e-06	0.758133	6.83645e-05	-4.81297
ENSG00000149532	Cpsf7	-0.302937	0.159996	0.0209093	0.924557	-0.414979		ENSMUSG00000034820	Cpsf7	-0.441402	0.0451634	0.446049	0.0426897	-1.35745
ENSG00000133226	Srrm1	0.0103384	0.962659	-0.304619	0.157573	-0.409523		ENSMUSG00000028809	Srrm1	-0.555973	0.00886964	0.275538	0.226689	-1.34833
ENSG00000112739	Prpf4b	0.302581	0.160512	0.00443669	0.983971	-0.400756		ENSMUSG00000021413	Prpf4b	-0.699958	0.000411762	0.581716	0.00567112	-2.81584
ENSG00000106355	Lsm5	0.000374478	0.998647	0.302988	0.159921	-0.398341		ENSMUSG00000031683	Lsm6	0.691503	0.000516597	-0.738197	0.000133179	-3.58121
ENSG00000167978	Srrm2	-0.268059	0.216214	0.0647675	0.769063	-0.389577		ENSMUSG00000039218	Srrm2	-0.734892	0.00014791	0.49287	0.0232006	-2.73225
ENSG00000182004	Snrpe	0.00996895	0.963992	0.293926	0.173418	-0.388417		ENSMUSG00000090553	Snrpe	-0.625269	0.00243715	0.535533	0.0123509	-2.26071
ENSG00000122870	Bicc1	0.287112	0.184071	-0.0235512	0.915056	-0.386783		ENSMUSG00000014329	Bicc1	0.877085	1.80776e-07	-0.837613	2.16792e-06	-6.20341
ENSG00000112183	Rbm24	0.272194	0.208939	-0.0330493	0.881001	-0.367502		ENSMUSG00000024604	Rbm22	-0.373191	0.0956564	0.287589	0.20619	-0.852509
ENSG00000185946	Rnpc3	0.272678	0.208098	-0.0291756	0.894869	-0.364986		ENSMUSG00000027981	Rnpc3	-0.791433	1.92773e-05	0.798517	1.43022e-05	-4.77977
ENSG00000116752	Bcas2	0.0130281	0.952953	0.278774	0.197707	-0.362454		ENSMUSG00000005687	Bcas2	0.715342	0.000267125	-0.723795	0.000208119	-3.62749
ENSG00000177733	Hnrnpa0	-0.15099	0.491641	0.189493	0.3865	-0.360601		ENSMUSG00000007836	Hnrnpa0	-0.636514	0.00192005	0.525329	0.0144641	-2.2782
ENSG00000139767	Srrm4	0.23276	0.285162	0.0811853	0.712689	-0.346004		ENSMUSG00000063919	Srrm4	0.402743	0.0702743	-0.438219	0.0469208	-1.24092
ENSG00000184898	Rbm43	0.147655	0.501368	0.181364	0.407565	-0.344823		ENSMUSG00000036249	Rbm43	-0.190734	0.407572	0.101385	0.661905	-0.2845
ENSG00000076770	Mbnl3	0.155305	0.479198	-0.173988	0.427213	-0.34442		ENSMUSG00000054256	Msi1	-0.519114	0.0158885	0.389658	0.0807978	-1.44576
ENSG00000125944	Hnrnpr	-0.08354	0.704714	-0.218642	0.316205	-0.326009		ENSMUSG00000066037	Hnrnpr	-0.548915	0.00996674	0.460623	0.0356073	-1.72495
ENSG00000165119	Hnrnpk	0.060102	0.785306	-0.23066	0.289656	-0.32154		ENSMUSG00000021546	Hnrnpk	-0.331743	0.141798	0.480013	0.0276496	-1.20332
ENSG00000126945	Hnrnph2	-0.211166	0.333441	0.0732831	0.739662	-0.303974		ENSMUSG00000045427	Hnrnph2	0.103401	0.655577	-0.122061	0.598137	-0.203288
ENSG00000188529	Srsf10	-0.250456	0.249055	-0.00255124	0.990782	-0.303864		ENSMUSG00000028676	Srsf10	-0.777801	3.32091e-05	0.738405	0.000132299	-4.17859
ENSG00000159409	Celf3	-0.13937	0.525932	0.15119	0.491063	-0.293967		ENSMUSG00000028137	Celf3	0.412296	0.0632701	-0.41571	0.0608993	-1.20709
ENSG00000149187	Celf1	0.0517732	0.814515	0.216249	0.321661	-0.290851		ENSMUSG00000005506	Celf1	0.229023	0.317986	-0.392105	0.0787457	-0.800682
ENSG00000061936	Sfswap	-0.203086	0.352689	-0.0704082	0.749551	-0.288904		ENSMUSG00000029439	Sfswap	-0.26665	0.242635	0.0570756	0.805886	-0.354387
ENSG00000102317	Rbm3	-0.0631446	0.774703	-0.207752	0.341495	-0.28874		ENSMUSG00000029701	Rbm28	-0.906356	1.53519e-08	0.713631	0.000280677	-5.68282
ENSG00000179950	Puf60	-0.166966	0.446384	0.113458	0.606238	-0.283824		ENSMUSG00000002524	Puf60	-0.740016	0.000125626	0.599836	0.00404858	-3.14681
ENSG00000135250	Srpk2	0.0536749	0.807823	-0.205346	0.34724	-0.276027		ENSMUSG00000062604	Srpk2	0.876773	1.84954e-07	-0.678931	0.000714215	-4.93955
ENSG00000135097	Msi1	0.211346	0.333019	0.0286659	0.896696	-0.262443		ENSMUSG00000069769	Msi2	0.533402	0.01277	-0.503936	0.0198461	-1.79807
ENSG00000132424	Sfrs18	0.00929536	0.966424	-0.22156	0.309627	-0.261997		ENSMUSG00000028248	Sfrs18	-0.470976	0.0311621	0.215829	0.347408	-0.982767
ENSG00000119707	Rbm25	-0.118553	0.590052	-0.142096	0.517788	-0.257479		ENSMUSG00000038132	Rbm24	0.28669	0.207675	-0.299149	0.187724	-0.704547
ENSG00000188739	Rbm34	-0.154801	0.480645	-0.101587	0.644641	-0.254429		ENSMUSG00000048271	Rbm33	-0.0654406	0.778077	-0.019637	0.93267	-0.0696245
ENSG00000108848	Luc7l3	-0.127789	0.561193	-0.128661	0.558502	-0.251931		ENSMUSG00000028609	Magoh	-0.178387	0.439136	0.0823416	0.722713	-0.249217
ENSG00000184343	Srpk3	-0.132557	0.54655	0.117668	0.592852	-0.244712		ENSMUSG00000002007	Srpk3	0.057771	0.803565	-0.104934	0.650783	-0.140772
ENSG00000169045	Hnrnph1	-0.0696201	0.752268	-0.170717	0.436088	-0.242027		ENSMUSG00000007850	Hnrnph1	-0.122814	0.595864	0.335453	0.137126	-0.543866
ENSG00000139343	Snrpf	0.095241	0.665543	0.126106	0.566406	-0.211848		ENSMUSG00000020018	Snrpf	-0.673164	0.000824446	0.50395	0.019842	-2.39313
ENSG00000169813	Hnrnpf	0.0804683	0.715123	-0.136955	0.533199	-0.209365		ENSMUSG00000042079	Hnrnpf	0.184008	0.424608	-0.162753	0.480884	-0.344985
ENSG00000096746	Hnrnph3	-0.158789	0.469269	0.0312373	0.887484	-0.190209		ENSMUSG00000020069	Hnrnph3	-0.151824	0.511202	0.172174	0.455493	-0.316463
ENSG00000162775	Rbm15	-0.125039	0.569721	-0.0744775	0.735565	-0.188858		ENSMUSG00000048109	Rbm15	-0.875457	2.03502e-07	0.865401	4.08472e-07	-6.54013
ENSG00000189091	Sf3b3	0.158371	0.470456	0.0302521	0.891012	-0.188799		ENSMUSG00000033732	Sf3b3	0.883914	1.07972e-07	-0.849852	1.08291e-06	-6.46605
ENSG00000100320	Rbfox2	0.0406971	0.853725	0.147903	0.500641	-0.184578		ENSMUSG00000033565	Rbfox2	0.915694	5.87408e-09	-0.859132	6.13572e-07	-7.2216
ENSG00000184863	Rbm33	0.0928458	0.673497	-0.0948295	0.666907	-0.1738		ENSMUSG00000031167	Rbm3	-0.422895	0.0561318	0.281503	0.216382	-0.957785
ENSG00000107164	Fubp3	0.152108	0.488403	-0.00753252	0.972789	-0.161601		ENSMUSG00000026843	Fubp3	0.255193	0.264231	-0.367094	0.101638	-0.785479
ENSG00000162374	Elavl4	-0.011838	0.957247	-0.14045	0.522698	-0.150363		ENSMUSG00000028546	Elavl4	-0.263476	0.2485	0.170696	0.459432	-0.471226
ENSG00000177679	Srrm3	0.0169858	0.938684	-0.136723	0.533897	-0.150011		ENSMUSG00000039860	Srrm3	0.354829	0.114491	-0.350776	0.118986	-0.932867
ENSG00000087365	Sf3b2	0.141374	0.519937	-0.00467536	0.983109	-0.145724		ENSMUSG00000024853	Sf3b2	0.291145	0.200386	-0.507732	0.0187894	-1.21211
ENSG00000122965	Rbm19	-0.0419774	0.849173	-0.109758	0.618107	-0.13997		ENSMUSG00000029594	Rbm19	-0.651797	0.00136769	0.402745	0.0702729	-2.00861
ENSG00000004534	Rbm6	-0.0091336	0.967008	-0.124379	0.571774	-0.128673		ENSMUSG00000032582	Rbm6	0.13621	0.556045	-0.203047	0.377372	-0.33906
ENSG00000104859	Clasrp	0.0245611	0.911427	-0.102867	0.640453	-0.116895		ENSMUSG00000061028	Clasrp	-0.210417	0.35992	0.124499	0.590789	-0.336181
ENSG00000134453	Rbm17	-0.0844677	0.70158	-0.0327268	0.882154	-0.104189		ENSMUSG00000037197	Rbm17	-0.246642	0.28112	-0.0332705	0.886158	-0.301799
ENSG00000110107	Prpf19	0.0670785	0.761052	-0.041703	0.850148	-0.0945455		ENSMUSG00000024735	Prpf19	0.116305	0.615632	-0.284034	0.212104	-0.442066
ENSG00000182872	Rbm10	-0.00772486	0.972094	-0.0825615	0.708024	-0.0811217		ENSMUSG00000031060	Rbm10	-0.83949	1.95626e-06	0.783682	2.63873e-05	-5.14359
ENSG00000112232	Khdrbs2	0.0462731	0.833937	-0.0288987	0.895861	-0.0633129		ENSMUSG00000026058	Khdrbs2	0.298916	0.188085	-0.302084	0.183222	-0.731334
ENSG00000103067	Esrp2	-0.0377958	0.864055	-0.0278271	0.899704	-0.0546796		ENSMUSG00000084128	Esrp2	-0.0607386	0.793679	0.125604	0.587473	-0.165684
ENSG00000144642	Rbms3	-0.0188071	0.932124	-0.0356869	0.871578	-0.0451102		ENSMUSG00000039607	Rbms3	0.335845	0.13664	-0.288222	0.205149	-0.776177
ENSG00000144028	Snrnp200	-0.0303282	0.890739	-0.0215455	0.922268	-0.0426961		ENSMUSG00000003660	Snrnp200	-0.00400009	0.98627	-0.00829012	0.97155	-0.00926939
ENSG00000161847	Raver1	-0.0301347	0.891432	-0.0057053	0.979388	-0.0294784		ENSMUSG00000010205	Raver1	-0.496522	0.0220471	0.413786	0.0622271	-1.43133
ENSG00000119314	Ptbp3	0.0245083	0.911617	0.000137244	0.999504	-0.0202015		ENSMUSG00000028382	Ptbp3	0.378547	0.0906189	-0.167366	0.468366	-0.686098
