## Supplementary Tables for "A developmentally programmed splicing failure attenuates the DNA damage response during mammalian zygotic genome activation": Supplementary_Table7.xlsx

### Sheet: Supplementary Table 7
Experiment_ID	P_Up-KD_Up (Q1)	P_Dw-KD_Dw (Q3)	P_Dw-KD_Up (Q2)	P_Up-KD_Dw (Q4)	Perc_Q1_Q3	Pval_Binom	Perc_Q1	Perc_Q3	Perc_Q2	Perc_Q4	Perc_Q1+Q3	Perc_Q2+Q4	Cov_P_Up	Cov_P_Dw
X17_SNRPB_DOWN	12	294	0	19	94.15	0	5.5	60.49	0	8.72	65.99	8.72	218	486
X18_SNRPBBp_DOWN	4	114	3	6	92.91	0	3.45	41.76	1.1	5.17	45.21	6.27	116	273
X27_UPF1_DOWN	24	64	2	0	97.78	0	14.91	14.75	0.46	0	29.66	0.46	161	434
X13_U1C_DOWN	7	93	2	8	90.91	0	4.79	23.48	0.51	5.48	28.27	5.99	146	396
X19_HNRPA1_DOWN	18	33	31	6	57.95	0.16544	15.65	11.42	10.73	5.22	27.07	15.95	115	289
X19_HNRPU_DOWN	20	36	34	11	55.45	0.319727	14.6	10.14	9.58	8.03	24.74	17.61	137	355
X44_U2AF2_DOWN	15	65	33	9	65.57	0.000741	7.73	14.35	7.28	4.64	22.08	11.92	194	453
X60_U2AF1_DOWN	6	93	2	6	92.52	0	2.75	18.94	0.41	2.75	21.69	3.16	218	491
X16_CACTIN_DOWN	2	93	2	12	87.16	0	1	19.21	0.41	5.97	20.21	6.38	201	484
X48_SRSF7_DOWN	6	82	3	12	85.44	0	2.7	16.3	0.6	5.41	19	6.01	222	503
X35_DDX17_DOWN	11	60	12	13	73.96	3e-06	5.14	12.24	2.45	6.07	17.38	8.52	214	490
X35_DDX5_DOWN	11	60	12	13	73.96	3e-06	5.14	12.24	2.45	6.07	17.38	8.52	214	490
X35_DDX5_DDX17_DOWN	11	60	12	13	73.96	3e-06	5.14	12.24	2.45	6.07	17.38	8.52	214	490
X26_CWC22_DOWN	1	19	5	2	74.07	0.019157	2.44	14.84	3.91	4.88	17.28	8.79	41	128
X76_SF3B1_UP	7	7	10	5	48.28	1	10.45	6.54	9.35	7.46	16.99	16.81	67	107
X19_HNRPA2B1_DOWN	4	18	13	5	55	0.635828	5.71	11.18	8.07	7.14	16.89	15.21	70	161
X50_SRSF2_DOWN	8	51	13	6	75.64	6e-06	4.55	11.86	3.02	3.41	16.41	6.43	176	430
X19_HNRPM_DOWN	13	17	33	2	46.15	0.620145	11.3	5.09	9.88	1.74	16.39	11.62	115	334
X22_SF1_DOWN	9	56	5	4	87.84	0	4.5	11.84	1.06	2	16.34	3.06	200	473
X1_ADAR_DOWN	9	42	9	5	78.46	4e-06	5.26	10.77	2.31	2.92	16.03	5.23	171	390
X19_HNRPF_DOWN	10	26	37	10	43.37	0.272269	8.06	7.65	10.88	8.06	15.71	18.94	124	340
X19_HNRPH1_DOWN	8	16	31	8	38.1	0.076926	9.52	6.15	11.92	9.52	15.67	21.44	84	260
X48_SRSF3_DOWN	12	50	3	1	93.94	0	5.36	9.86	0.59	0.45	15.22	1.04	224	507
X48_SRSF1_DOWN	5	63	3	6	88.31	0	2.24	12.73	0.61	2.69	14.97	3.3	223	495
X20_RBM25_DOWN	9	50	12	2	80.82	0	4.41	10.33	2.48	0.98	14.74	3.46	204	484
X64_ESRP2_DOWN	9	24	14	2	67.35	0.021294	7.69	6.9	4.02	1.71	14.59	5.73	117	348
X59_PABPN1_DOWN	19	23	8	4	77.78	5.2e-05	9.45	4.87	1.69	1.99	14.32	3.68	201	472
X25_SART1_DOWN	2	31	3	5	80.49	0.000112	2.11	11.97	1.16	5.26	14.08	6.42	95	259
X6_HNRNPC_DOWN	10	29	8	7	72.22	0.001496	5.75	7.06	1.95	4.02	12.81	5.97	174	411
X12_U2AF2_DOWN	3	17	6	5	64.52	0.149613	4.17	8.54	3.02	6.94	12.71	9.96	72	199
X48_SRSF9_DOWN	8	36	11	6	72.13	0.00073	4.42	7.73	2.36	3.31	12.15	5.67	181	466
X18_SRSF1_DOWN	8	21	15	3	61.7	0.143865	5.76	6.18	4.41	2.16	11.94	6.57	139	340
X41_ARS2_DOWN	8	14	9	2	66.67	0.080143	6.9	4.5	2.89	1.72	11.4	4.61	116	311
X5_HNRNPC_DOWN	7	40	4	4	85.45	0	3.07	7.91	0.79	1.75	10.98	2.54	228	506
X43_U2AF2_DOWN	5	34	3	9	76.47	0.000198	2.66	7.34	0.65	4.79	10	5.44	188	463
X49_SRSF10_DOWN	9	12	6	0	77.78	0.005925	6.16	3.61	1.81	0	9.77	1.81	146	332
X41_ZCCHC8_DOWN	4	11	8	2	60	0.424356	5.06	4.38	3.19	2.53	9.44	5.72	79	251
X46_PTBP1_PTBP2_DOWN1	14	12	8	4	68.42	0.033552	6.7	2.49	1.66	1.91	9.19	3.57	209	482
X27_HNRNPC_DOWN	7	23	4	2	83.33	7e-05	4.02	5.1	0.89	1.15	9.12	2.04	174	451
X10_PTBP1_PTBP2_DOWN	13	18	6	2	79.49	0.000294	5.58	3.5	1.17	0.86	9.08	2.03	233	515
X41_RRP40_DOWN	6	9	2	0	88.24	0.00235	5.71	2.93	0.65	0	8.64	0.65	105	307
X8_ESRP1_ESRP2_DOWN	4	16	11	6	54.05	0.742829	2.7	5.69	3.91	4.05	8.39	7.96	148	281
X59_RRP40_DOWN	7	22	8	6	67.44	0.031539	3.61	4.69	1.71	3.09	8.3	4.8	194	469
X59_RBM7_DOWN	6	24	9	6	66.67	0.035698	3.08	5.04	1.89	3.08	8.12	4.97	195	476
X57_RBM47_DOWN	1	12	8	6	48.15	1	1.56	6.56	4.37	9.38	8.12	13.75	64	183
X75_PTBP1_DOWN	8	17	18	0	58.14	0.360378	4.37	3.61	3.82	0	7.98	3.82	183	471
X15_TIA1_DOWN	5	10	13	1	51.72	1	5.1	2.79	3.62	1.02	7.89	4.64	98	359
X41_ZC3H18_DOWN	6	10	9	2	59.26	0.442068	4.41	2.7	2.43	1.47	7.11	3.9	136	371
X52_TRA2A_TRA2B_DOWN	2	28	2	7	76.92	0.001065	1.04	6	0.43	3.65	7.04	4.08	192	467
X7_ESRP1_UP	5	11	27	11	29.63	0.003838	3.65	3.3	8.11	8.03	6.95	16.14	137	333
X2_SFRS3_DOWN	7	18	5	2	78.12	0.002102	3.15	3.61	1	0.9	6.76	1.9	222	498
X2_HNRPK_DOWN	5	21	1	2	89.66	1.5e-05	2.35	4.38	0.21	0.94	6.73	1.15	213	479
X15_TIAR_DOWN	2	15	15	1	51.52	1	2.08	4.23	4.23	1.04	6.31	5.27	96	355
X59_ZCCHC8_DOWN	5	17	8	5	62.86	0.175465	2.58	3.62	1.71	2.58	6.2	4.29	194	469
X34_RBM15_DOWN	5	16	8	3	65.62	0.110184	2.5	3.49	1.75	1.5	5.99	3.25	200	458
X63_ESRP2_DOWN	2	6	13	0	38.1	0.38331	2.6	3.06	6.63	0	5.66	6.63	77	196
X2_PTBP1_DOWN	8	9	2	2	80.95	0.007197	3.67	1.84	0.41	0.92	5.51	1.33	218	489
X45_PTBP1_DOWN	6	11	20	4	41.46	0.348889	3.03	2.47	4.49	2.02	5.5	6.51	198	445
X26_eIF4A3_DOWN	0	3	1	0	75	0.625	0	5.45	1.82	0	5.45	1.82	19	55
X2_SFRS9_DOWN	7	10	9	4	56.67	0.584665	3.23	2.02	1.81	1.84	5.25	3.65	217	496
X62_CPSF6_DOWN	7	10	5	2	70.83	0.063915	3.23	1.98	0.99	0.92	5.21	1.91	217	506
X46_PTBP1_DOWN2	7	6	5	0	72.22	0.096252	3.57	1.26	1.05	0	4.83	1.05	196	477
X29_DHX9_DOWN	1	9	3	2	66.67	0.301758	1.09	3.72	1.24	2.17	4.81	3.41	92	242
X28_DEK_DOWN	4	4	11	5	33.33	0.15159	3.54	1.25	3.43	4.42	4.79	7.85	113	321
X66_MSI2_DOWN2	9	1	3	1	71.43	0.179565	4.57	0.21	0.62	0.51	4.78	1.13	197	484
X2_SFRS1_DOWN	5	12	6	3	65.38	0.168637	2.29	2.48	1.24	1.38	4.77	2.62	218	484
X40_RBM39_DOWN	2	14	13	4	48.48	1	1.13	3.44	3.19	2.26	4.57	5.45	177	407
X46_PTBP2_DOWN2	7	6	5	2	65	0.263176	3.32	1.22	1.02	0.95	4.54	1.97	211	490
X55_RRP40_DOWN	2	6	1	4	61.54	0.581055	1.98	2.52	0.42	3.96	4.5	4.38	101	238
X2_RNPS1_DOWN	4	13	1	2	85	0.002577	1.81	2.62	0.2	0.9	4.43	1.1	221	497
X32_RBFOX2_DOWN	7	6	1	2	81.25	0.021271	3.06	1.17	0.19	0.87	4.23	1.06	229	515
X54_DIS3_DOWN	4	5	3	2	64.29	0.42395	2.88	1.2	0.72	1.44	4.08	2.16	139	418
X3_ADAR_DOWN	3	7	12	3	40	0.424356	1.89	2.03	3.49	1.89	3.92	5.38	159	344
X2_HNRPR_DOWN	4	10	2	4	70	0.115318	1.8	2.02	0.4	1.8	3.82	2.2	222	496
X39_IG2BP3_DOWN	5	7	7	9	42.86	0.571588	2.39	1.43	1.43	4.31	3.82	5.74	209	491
X2_HNRPL_DOWN	5	6	0	2	84.62	0.022461	2.34	1.23	0	0.93	3.57	0.93	214	489
X66_MSI1_DOWN2	4	6	4	1	66.67	0.301758	2.03	1.24	0.83	0.51	3.27	1.34	197	482
X31_MOV10_DOWN	2	9	15	1	40.74	0.442068	1.1	2.13	3.55	0.55	3.23	4.1	182	422
X2_PCBP2_DOWN	4	7	4	3	61.11	0.480682	1.79	1.4	0.8	1.34	3.19	2.14	224	499
X40_U2AF2_DOWN	2	8	8	4	45.45	0.831812	1.17	2	2	2.34	3.17	4.34	171	400
X51_SRSF2_DOWN	2	10	5	0	70.59	0.143463	0.94	2.08	1.04	0	3.02	1.04	213	480
X21_RBM25_UP	1	12	6	4	56.52	0.677639	0.47	2.45	1.22	1.89	2.92	3.11	212	490
X4_ADAR_DOWN	2	7	7	2	50	1	1.18	1.72	1.72	1.18	2.9	2.9	170	406
X42_MBNL1_DOWN	3	3	11	3	30	0.115318	2.04	0.86	3.16	2.04	2.9	5.2	147	348
X2_RNPC2_DOWN	2	10	2	1	80	0.035156	0.89	2	0.4	0.44	2.89	0.84	225	500
X58_RBM47_DOWN	4	4	3	2	61.54	0.581055	1.9	0.81	0.61	0.95	2.71	1.56	211	491
X66_MSI1_MSI2_DOWN1	4	3	3	2	58.33	0.774414	2.04	0.62	0.62	1.02	2.66	1.64	196	483
X48_SRSF10_DOWN	5	1	8	1	40	0.607239	2.22	0.2	1.58	0.44	2.42	2.02	225	506
X2_SYNCRIP_DOWN	2	7	1	2	75	0.145996	0.97	1.45	0.21	0.97	2.42	1.18	206	483
X77_ESRP1_ESRP2_DOWN	4	3	3	2	58.33	0.774414	1.79	0.59	0.59	0.89	2.38	1.48	224	507
X67_RBM38_DOWN	2	5	7	1	46.67	1	1.16	1.19	1.66	0.58	2.35	2.24	173	421
X36_DDX3X_UP	2	7	11	3	39.13	0.404873	0.93	1.41	2.21	1.4	2.34	3.61	215	497
X23_BUD31_DOWN	2	7	4	3	56.25	0.803619	0.9	1.41	0.8	1.35	2.31	2.15	223	498
X30_MOV10_DOWN	0	10	6	4	50	1	0	2.17	1.3	2.16	2.17	3.46	185	461
X47_QKI_DOWN	2	5	5	6	38.89	0.480682	1.07	1.08	1.08	3.21	2.15	4.29	187	463
X65_MSI1_DOWN	4	1	6	3	35.71	0.42395	1.88	0.2	1.22	1.41	2.08	2.63	213	491
X11_SRRM4_UP	3	4	21	19	14.89	1e-06	1.29	0.78	4.12	8.19	2.07	12.31	232	510
X33_ACIN1_DOWN	0	10	4	11	40	0.424356	0	1.97	0.79	4.78	1.97	5.57	230	507
X2_RBM23_DOWN	2	4	3	2	54.55	1	0.93	0.81	0.61	0.93	1.74	1.54	216	491
X37_DDX3X_DOWN	2	4	2	2	60	0.753906	0.88	0.79	0.4	0.88	1.67	1.28	226	505
X48_YTHDC1_DOWN	2	4	12	2	30	0.115318	0.88	0.79	2.37	0.88	1.67	3.25	228	507
X2_ADAR_DOWN	3	1	1	3	50	1	1.36	0.2	0.2	1.36	1.56	1.56	221	494
X2_HNRPH1_DOWN	2	3	2	2	55.56	1	0.9	0.6	0.4	0.9	1.5	1.3	222	496
X9_MBNL1_MBNL2_DOWN	1	5	7	3	37.5	0.454498	0.47	1.02	1.42	1.4	1.49	2.82	214	492
X38_IG2BP3_DOWN	2	2	4	2	40	0.753906	1	0.42	0.84	1	1.42	1.84	200	475
X2_SFRS10_DOWN	3	0	2	3	37.5	0.726562	1.34	0	0.4	1.34	1.34	1.74	224	502
X2_RBMX_DOWN	2	2	3	2	44.44	1	0.89	0.4	0.6	0.89	1.29	1.49	224	498
X41_RBM7_DOWN	0	2	1	0	66.67	1	0	1.27	0.63	0	1.27	0.63	45	158
X2_SFRS4_DOWN	2	1	0	1	75	0.625	0.93	0.2	0	0.47	1.13	0.47	214	489
X2_HNRPH2_DOWN	2	1	1	1	60	1	0.93	0.2	0.2	0.47	1.13	0.67	215	489
X2_ACIN1_DOWN	1	3	4	2	40	0.753906	0.47	0.61	0.81	0.93	1.08	1.74	215	491
X14_ZRSR2_DOWN	1	3	1	2	57.14	1	0.44	0.59	0.2	0.88	1.03	1.08	227	506
X71_MBNL3_DOWN	1	2	2	2	42.86	1	0.45	0.4	0.4	0.91	0.85	1.31	220	498
X2_HNRPA2B1_DOWN	0	4	4	1	44.44	1	0	0.81	0.81	0.46	0.81	1.27	217	492
X32_CPSF2_DOWN	1	1	1	3	33.33	0.6875	0.44	0.19	0.19	1.32	0.63	1.51	228	515
X2_SRP46_DOWN	0	3	2	3	37.5	0.726562	0	0.62	0.41	1.4	0.62	1.81	214	485
X56_RBM47_DOWN	0	3	4	1	37.5	0.726562	0	0.6	0.81	0.45	0.6	1.26	221	496
X68_ELAVL2_DOWN	0	1	3	1	20	0.375	0	0.2	0.6	0.44	0.2	1.04	225	502
X2_HNRPF_DOWN	0	0	1	4	0	0.0625	0	0	0.2	1.81	0	2.01	221	495
