## Supplementary Tables for "A developmentally programmed splicing failure attenuates the DNA damage response during mammalian zygotic genome activation": Supplementary_Table9.xlsx

### Sheet: Supplementary Table 9
Gene Symbol	Event ID	Fw	Rv	Fw2
Srsf11	MmuEX0044989	TGACTCACCTTTGCCAGTCTC	GGGTAAGTGGGTTGGGGGTAG
Ect2	MmuEX0016221	GCTGGGAAACAAGAAGAACTTC	CCCAACAATCCTACAATCAGCCT
Tead4	MmuEX0046875	GTCTCCAGCCACATCCAGGT	CGTGGGATGTTCCAGGTTGG
Cinp	ENSMUSG00000021276_CASSETTE13667	TACGATAAGGGACTCGAAGCA	CCAATGGGCTGCTGTTAGATA
Tmbim1	ENSMUSG00000006301_CASSETTE1897	GGACACGTAGTACACAGCCACA	TGAAGAGGAGAGAGCAGGAAG
Whamm	ENSMUSG00000045795_CASSETTE12278	ATGTTGTGGATGAGCTGGAGA	GCTCTCACACGGGTCGTAGTA
Nf2	MmuEX0031560	GGATGAAGCTGAAATGGAGTATTTGA	AGCTTATTAACACGAAGCTTTGAGGA
Smg7	MmuEX0043953	AGGAACTGTGTACGGTGTTTAATGT	CATTGGAGGGGACAAGCTGAG
Trappc9	MmuEX0048796	GACTCCAAGGCAGCTCACTTC	TTCTTGGCCCTTCCGATCTCA
Rnaseh1	MmuEX0039963	AGAACATCAGCAAGCTGGTTC	CTGCTCAGTCCTCAGACTGCT
Mbd3	MmuEX0028069	AAGCCTTCATGGTGACAGATG	CTCTCAGTTGGGTCACTGCTC
Srsf7	MmuEX0044999	CGTCGTCCCTTTGATCCTAAT	GAGCGAGAGTATCGCCTTCC
Med6	MmuEX0028549	GCTTTTGGAATTATGGCGGCG	GCCTCTGCATTTTGACCACCT
Nme6	MmuEX0031898	GTACGAACGAGGGAACTGCAG	GGTCCCATCAGTGTCCTCCAA
Gpatch8	MmuEX0021547	GGTAATCACTTTGATCAGTATGAAGA	CTCCATTTCCATTCGACCCATG
Cdk11b	MmuEX0010534	GGAAACATGCCAGAGTGAAAGAGA	TTGTCTCCCATCTCAAAGCGC
Srek1	MmuEX0044882	CAGGCTGCAGCTAAGGAGTTA	AGACCTGGACTTTGAGCGAGT
Ercc1	MmuEX0017237	CCACAACCTCCATCCAGACT	TTCTGCTCCAGCTTTTCCAT
Rad52	MmuEX0038531	AGCCAGTATACAGCGGATGAA	TAACTGCACCTTTACAAATGCACA
Cdc25a	MmuEX0010348	TGACTGTGAGAAAATGGAAGTGAGA	GGTAGGGAATTTATTCTCGTCAGGG
Cdc25c	MmuEX0010365	AATGAAGCATCTGGGCAGTCC	TGTGTCTGGGCTGATATACTTCA
Cdk6	MmuEX0010613	GTTTCAGCTTCTCCGAGGTCT	TTGATCCACGTCTGAACTTCC
Cdk4	MmuEX0010581	CTCTGGCAGCTGGTCACATG	TGGAGGTGCTTTGTCCAGGTA
Ezh2	MmuEX0017712	GTTGTGGGCTGCACACTGC	TTTTAGAGCCCCGCTGAATGC
Ide	MmuEX0023573	AGAGAAGTCCAGCTCCCTGAC	TAGCACACTCCGCAGAGAGTT
Tcerg1	MmuEX0046645	CAGTAATGGTGCCTCCGTTCC	GGTAGCAGGTGAAGCTGCAAT
Dab2	MmuEX0013705	GGGACATGTCTACACCTCCTG	TGCCTTTGAAGAGATCCAGAA	TTAGGGGTGGGAAAGAAGTTG
Mll2	MmuEX0029168	CCCTCTGATGGAGTTACCGCT	GTGAAGGTGCTCTGATACGCC
Smg7	MmuEX0043954	ACAGCAGCAGCCTCTAGAGAA	TGAGCTCAGAAGGCTTCTCCA
Pms2	MmuEX0036001	GGAGAAAACCAAGCAGCAGA	CAATGACAAAGTCAAAGCCATT
Ep400	MmuEX0016972	CCGACCCCTTTAAGAGGCAAC	TTGAAGCCTCCACCATCTGTG
Wdr5	MmuEX0051937	GAATCTGGGACACCGCCTCT	TCCAAAGTTGCAGCCAGGATG
Atxn2	MmuEX0007074	TGCTCAGCCTGGTTTAGTGTC	GGCTGAGGATGGGGAGTATGT
Klf2	MmuEX0025695	TATCTTGCCGTCCTTTGCCAC	ACTTGTCCGGCTCTGTCCTAA	GAGCTGCTGGAGGCCAAG
Clip1	MmuEX0011700	GGTTGAGGACCTTCAGTTCCG	TGGTGGTCAGTATGGATGGCT
Dnmt3b	MmuEX0015337	cgagaacaaaagtcgaagacg	gggttcttctttccacaggac
Nrf1	MmuEX0032327	ACTCGGACATCCTCAACTCCA	TTCCGTTTCTTCCCTGTTGCC
Abi1	MmuEX0003243/MmuEX0003244	CATTGGCATTCCTATTGCTGT	ACTGCAGCTTCCTCATCTTCA
Lrrfip2	MmuEX0027141	AGACCCAGACACCTCACTGAG	CCATCTGCTCCTCCTGCTCTT
Gsk3b	MmuEX0022008	GGAACACCAACAAGGGAGCAA	GCAATTGCCTCTGGTGGAGTT
Ptpn13	MmuEX0037796	ACGGATCCACTTTCCCGTAGC	TGTCTGAAGTCTGATTCCGAGGA
Nf2	MmuEX0031553	TACACAGCGAGAGCTCAGACA	ACAAGCCAGCCCTCTACTGAT
Yap1	MmuEX0052491	TTCCAACCAGCAGCAGCAAAT	TCCATCCTGCTCCAGTGTAGG
Upk3a	ENSMUSG00000022435_CASSETTE18201	GGTGCAGGACCAGACACTATG	TGGAGAACACCTCTGCTCTGT
Rbm10	MmuEX0009057	TGACAGGACTGGCCGCTATG	GATTTGTTCCGCATCAGCCGG
Cdh1	MmuEX0010458	CGCACTACTGAGTTCCCAAGA	GTCTTCCGAAAAGAAGGCTGT
Tmem39a	MmuEX0047961	GACGGTGTGGTGGTATCCGTA	TGAGGACTGAATGGCTTCGGA
Atm	MmuEX0006715	TGTGAACAAGCAGCTGAGACA	CAGGAAAGGGATCCAAAAGCT
Ddb2	MmuEX0013997	AGGTATTCCGAAAAGCTGCCC	TCCTTGCCATCTGTGCTCAAC
Ercc2	MmuEX0017240	ATTGAGCCCTTTGACGACAG	ATGGTGAAGGTTGCCATTGT
Chek2	MmuEX0011265	TCACTGACTTTGGGCAGTCCA	GCCACGGATGATTTAAGGCCT
Chek2	MmuEX0011267	AGCTTATTGGGAAAGGCAAAC	AAGAGCACACGGAGATGAAGA
