## Supplementary Tables for "A developmentally programmed splicing failure attenuates the DNA damage response during mammalian zygotic genome activation": Supplementary_Table10.xlsx

### Sheet: Suplementary Table 10
Sample	ReadN	%gDNA_Unique	%gDNA_multi	%mRNA_unique	%mRNA_multi
Embr_1C_Cont_a	79968617	50.16	31.69	69.75	9.48
Embr_1C_Snrpb_OE_a	79819052	54.39	27.41	75.15	8.42
Embr_1C_Snrpbd_OE_a	66897860	54.44	27.76	73.94	8.9
Embr_1C_Snrpd_OE_a	72595420	56.07	26.59	74.59	9.04
Embr_2C_Cont_a	65375522	47.33	36.97	65.07	10.39
Embr_2C_Snrpb_OE_a	61262322	49.32	37.72	66.21	9.98
Embr_2C_Snrpbd_OE_a	59467000	49.11	37.38	66.41	10.38
Embr_2C_Snrpd_OE_a	68228848	46.69	37.93	65.44	11.31
